# Targeting the Mitochondrial Phenotype in Cockayne Syndrome Patient Cells: From Bioenergetic Fragility to Pharmacologic Rescue

**DOI:** 10.64898/2026.05.25.727505

**Authors:** Melis Kose, Elizabeth M. McCormick, Kelsey Keith, Cristina Remes, Suraiya Haroon, Eiko Nakamaru-Ogiso, Marni J. Falk

**Affiliations:** Mitochondrial Medicine Frontier Program, Division of Genetic and Genomic Medicine, Department of Pediatrics, The Children’s Hospital of Philadelphia, Philadelphia, PA; Department of Biomedical and Health Informatics, The Children’s Hospital of Philadelphia, Philadelphia, PA; Department of Pediatrics, University of Pennsylvania Perelman School of Medicine, Philadelphia, PA

**Keywords:** : Mitochondrial dysfunction, Complex I, Oxidative stress, antioxidants, Cockayne syndrome group B protein (CSB), *ERCC6*, Fibroblasts

## Abstract

**Background:** Cockayne syndrome (CS), primarily caused by autosomal recessive pathogenic variants in *ERCC6* (CSB) or *ERCC8* (CSA), is a transcription-coupled nucleotide excision repair disorder. CS frequently presents with features similar to primary mitochondrial disease (PMD), including leukodystrophy, lactic acidemia, and skeletal muscle mitochondrial DNA (mtDNA) depletion. How this mitochondrial phenotype arises at the cellular level, and whether it can be pharmacologically targeted, is not yet clear.

**Methods:** We characterized mtDNA content, respiratory chain (RC) protein abundance, mitochondrial biogenesis signaling pathways, and oxidative phosphorylation capacity in primary fibroblasts from two siblings with identical compound heterozygous *ERCC6* pathogenic variants (c.1526+1G>T; c.2800C>A, p.Pro934Thr) despite marked intrafamilial phenotypic divergence. A combined metabolic stress exposure (galactose, reduced glutamine, and buthionine sulfoximine, (BSO)) which reduced CS cell survival was used to screen for therapeutic leads among twenty-three candidate mitochondrial disease therapeutic compounds. Lead compounds were mechanistically validated at the level of mitochondrial superoxide, total cellular oxidative stress, glutathione, and autophagic flux.

**Results:** Patient fibroblasts exhibited several hallmarks of PMD, including reduced mtDNA content, decreased expression of complex I subunit NDUFB8, elevated expression of TOM20 with paradoxically decreased PGC1α suggestive of impaired mitophagic clearance, and decreased mitochondrial respiratory capacity. Under combined metabolic stress, ATP-levels indicative of survival in CS patient fibroblasts selectively collapsed to ∼20% of controls. Five dual-rescue compounds, defined as agents that reproducibly restored ATP-based cell survival in both patient fibroblast lines under stress, were identified, including *N*-acetylcysteine (NAC), coenzyme Q10 (CoQ10), rapamycin, taurine, and (−)-epicatechin. Mechanistic profiling resolved three functional classes of therapeutic effects in CS cells: (1) upstream mitochondrial reactive oxygen species reduction (NAC, CoQ10); (2) mTORC1 inhibition bypassing defective stress-induced autophagic induction (rapamycin); and (3) extra-mitochondrial improvement in cellular stress resilience ((-)- epicatechin, taurine).

**Conclusions:** *ERCC6*-based CSB deficiency produced a stress-sensitive and physiologically complex mitochondrial phenotype in patient fibroblasts that was pharmacologically treatable by targeting three mechanistically distinct pathways. Oxidative and broader stress buffering, autophagy modulation via mTORC1 inhibition, and enhanced cellular resilience highlight novel therapeutic opportunities to be advanced to clinical trials in CSB patients.
