## Supplementary material for "Targeting the Mitochondrial Phenotype in Cockayne Syndrome Patient Cells: From Bioenergetic Fragility to Pharmacologic Rescue": SourceData_Figure2

### Sheet: mtDNA_Content
	Ctrl-1	Ctrl-2	Patient-1	Patient-2
	501.471	742.478	197.931	361.267
	724.017	417.064	214.31	421.703
	687.524	657.716	316	392.519

### Sheet: NDUFB8_CI
		Ctrl-1	Ctrl-2	Patient-1	Patient-2
		1	1.18273	0.643572	0.690174
		1	1.19253	0.546192	0.721263
		1	0.923887	0.614182	0.629261

### Sheet: TOM20
		Ctrl-1	Ctrl-2	Patient-1	Patient-2
		0.971331	1.06767	1.63679	1.78429
		0.992627	1.01273	1.83526	1.69226
		1.02426	1.21718	1.78915	1.92826

### Sheet: PGC1 alfa
		Ctrl-1	Ctrl-2	Patient-1	Patient-2
		1.1	1	0.67353	0.764192
		1.06272	1	0.62726	0.826278
		1.01273	1	0.76271	0.62526

### Sheet: OCR_MaxResp
		Ctrl-1	Ctrl-2	Patient-1	Patient-2
		14.3899	11.3174	5.09928	8.50455
		13.4474	11.0038	6.46616	8.71453
		12.1459	13.6629	6.08983	7.45299
		11.8239	12.2621	4.81108	7.25358

### Sheet: OCR_Basal
			Ctrl-1	Ctrl-2	Patient-1	Patient-2
			16.8179	15.7317	10.1016	9.83183
			13.7592	14.3218	11.9163	8.72819
			12.3691	13.8103	8.91528	7.90261
