## Supplementary material for "Targeting the Mitochondrial Phenotype in Cockayne Syndrome Patient Cells: From Bioenergetic Fragility to Pharmacologic Rescue": SourceData_Figure4

### Sheet: NAC-MitoSox
				CTRL 1			CTRL 2			Patient 1			Patient 2
			DMEM	0.113779	0.109547	0.089872	0.10733	0.159783	0.128832	0.204119	0.18798	0.196144	0.162424	0.179509	0.144281
			DMEM +NAC	0.100309	0.112672	0.104831	0.115896	0.108288	0.144276	0.10537	0.10832	0.11109	0.128445	0.129433	0.0905551
			Gal	0.105502	0.109379	0.101861	0.110212	0.119804	0.11659	0.214861	0.202878	0.210669	0.191089	0.191438	0.206243
			Gal+NAC	0.122064	0.122919	0.117184	0.122871	0.121478	0.143548	0.122399	0.12591	0.116357	0.111309	0.123904	0.134103
			Gal+BSO	0.113075	0.113601	0.115553	0.150133	0.121127	0.119094	0.361054	0.317626	0.30756	0.368639	0.402901	0.372623
			Gal +BSO+NAC	0.10316	0.109697	0.120552	0.125328	0.10648	0.115438	0.161752	0.176693	0.237679	0.181533	0.188131	0.12927
			MitoPQ	0.242949	0.295455	0.355753	0.311497	0.213958	0.327215	0.352616	0.391963	0.309739	0.299137	0.284932	0.321089

### Sheet: CoQ-MitoSox
			CTRL 1			CTRL 2			Patient 1			Patient 2
		DMEM	0.142987	0.154908	0.138258	0.142358	0.127767	0.138947	0.213737	0.201765	0.226427	0.207639	0.219932	0.21208
		DMEM +CoQ10	0.113161	0.116171	0.113595	0.136417	0.132628	0.127252	0.113531	0.126699	0.12781	0.114417	0.103626	0.099997
		Gal	0.13644	0.121133	0.129248	0.123569	0.158374	0.141601	0.228675	0.219517	0.217735	0.230117	0.210146	0.233227
		Gal+CoQ10	0.100091	0.114444	0.07037	0.106286	0.137102	0.143351	0.129464	0.118175	0.17499	0.129596	0.135368	0.123425
		Gal+BSO	0.212685	0.239363	0.247935	0.242058	0.210736	0.196749	0.364996	0.322093	0.331414	0.287308	0.272749	0.330068
		Gal +BSO+CoQ10	0.141684	0.174014	0.14518	0.178498	0.107325	0.170615	0.231897	0.224343	0.210467	0.224017	0.189293	0.204791
		MitoPQ	0.303992	0.339481	0.372582	0.27385	0.348166	0.297224	0.286462	0.371312	0.291016	0.335936	0.315417	0.315977

### Sheet: Taurine-MitoSox
			CTRL 1			CTRL 2			Patient 1			Patient 2
		DMEM	0.159389	0.151277	0.129598	0.120672	0.11517	0.110054	0.214357	0.205625	0.207508	0.210736	0.187982	0.224171
		DMEM +Taurine	0.063477	0.098486	0.113232	0.106786	0.069994	0.100091	0.124106	0.161095	0.197342	0.210596	0.21606	0.140817
		Gal	0.130502	0.122753	0.105537	0.14491	0.159719	0.140967	0.241214	0.224502	0.166125	0.216353	0.210697	0.217118
		Gal+Taurine	0.10738	0.07289	0.093267	0.094479	0.094412	0.091446	0.23648	0.247992	0.193047	0.206662	0.210542	0.222396
		Gal+BSO	0.169368	0.149525	0.208454	0.178686	0.150991	0.176056	0.361775	0.315832	0.276655	0.263105	0.280733	0.259427
		Gal +BSO+Taurine	0.124533	0.095416	0.110576	0.094158	0.107918	0.079304	0.327554	0.275594	0.243064	0.237209	0.274594	0.251087
		MitoPQ	0.277484	0.295642	0.347152	0.359071	0.284968	0.218086	0.332368	0.330992	0.320094	0.384562	0.375711	0.354571

### Sheet: Epicathecin
			CTRL 1			CTRL 2			Patient 1			Patient 2
		DMEM	0.117448	0.111381	0.142861	0.126791	0.135898	0.116463	0.228062	0.204099	0.230213	0.215306	0.219166	0.191686
		DMEM +Epi	0.114967	0.110167	0.107684	0.118301	0.11572	0.127648	0.182659	0.195725	0.206254	0.212611	0.202225	0.22169
		Gal	0.150456	0.157097	0.135264	0.11078	0.129538	0.125535	0.231815	0.191067	0.243429	0.23919	0.21144	0.249363
		Gal+Epi	0.14447	0.166619	0.141043	0.131207	0.146635	0.115782	0.163952	0.181559	0.229988	0.247956	0.247173	0.204175
		Gal+BSO	0.116082	0.240986	0.13171	0.13392	0.156874	0.157029	0.297127	0.273393	0.319578	0.327774	0.326498	0.349807
		Gal +BSO+Epi	0.152185	0.110559	0.143105	0.130032	0.149286	0.135432	0.337804	0.281695	0.279307	0.275714	0.259149	0.28426
		MitoPQ	0.387415	0.317286	0.332143	0.349383	0.330019	0.355084	0.364875	0.348948	0.3419	0.374537	0.313527	0.32261

### Sheet: Rapamycin
			CTRL 1			CTRL 2			Patient 1			Patient 2
		DMEM	0.123856	0.121307	0.14035	0.141369	0.151503	0.168395	0.217054	0.211753	0.215457	0.221792	0.23798	0.226144
		DMEM +Rap	0.12992	0.138786	0.124251	0.138052	0.127556	0.167452	0.114289	0.141536	0.126708	0.149054	0.198832	0.171811
		Gal	0.140373	0.17484	0.171925	0.1354	0.129423	0.121614	0.21269	0.23761	0.273517	0.218941	0.272878	0.310669
		Gal+Rap	0.149144	0.152919	0.141204	0.162639	0.129224	0.121724	0.129363	0.15652	0.166591	0.179549	0.19591	0.166357
		Gal+BSO	0.164751	0.18449	0.204699	0.186337	0.201063	0.210007	0.328437	0.327168	0.325819	0.32354	0.347626	0.318756
		Gal +BSO+Rap	0.152601	0.146992	0.141974	0.141938	0.133409	0.136656	0.182846	0.208617	0.203807	0.235326	0.161669	0.183377
		MitoPQ	0.348725	0.328725	0.35272	0.33498	0.367647	0.34499	0.335744	0.330366	0.34818	0.350664	0.391963	0.369739
