## Supplementary material for "Targeting the Mitochondrial Phenotype in Cockayne Syndrome Patient Cells: From Bioenergetic Fragility to Pharmacologic Rescue": SourceData_Figure5

### Sheet: NAC-CellRox
			CTRL			Patient 1
		Blank	1499	844	1420	1678	1021	1692
		TBHB	43779	42661	44108	48901	45961	43912
		DMEM	6885	6320	13724	18283.5	15923	22667
		DMEM + NAC	6569.5	7728	5997	5624.5	5604	13724
		Gal	3227	8341	9880	15730	16784	15627
		Gal + NAC	5347	6736	7894	8808	7901	9672
		Gal +BSO	6569.5	11728	13271	33136	29930	32583
		Gal + BSO + NAC	8606	9901	7472	13160	10967	16100

### Sheet: CoQ-CellRox
			CTRL 1			Patient 1
		Blank	2390	2638	1678	3178	3103	3819
		TBHB	73634.5	64363	61539	72781	67427	70271
		DMEM	26075	22662	24789	49561	44396	45418
		DMEM + CoQ	21383	21426.5	18841	23244	29782	24516
		Gal	18131.5	23269	22721	43886	47259	43627
		Gal + CoQ	19233.5	17648	20912	19979	20000	30309
		Gal +BSO	29234	27499	23127	60226	67547	69419.5
		Gal + BSO + CoQ	12244	13269	10201	38979	33380	36100

### Sheet: Tau-CellRox
		CTRL 1			Patient 1
	Blank	2103.5	587	3088.5	1732	563	1497.5
	TBHB	33420	30188.5	33266	32456	34678	34891
	DMEM	12179.5	13266	13003	24951	21003	21053
	DMEM + Taurine	6362	7427	9235	21852	24061.5	21139
	Gal	13333	13512	14061.5	25725.5	24621	19380.5
	Gal + Taurine	6954	8335	9217	19128.5	22497.5	19102.5
	Gal +BSO	15963	14891	14621	34407	39053	35910
	Gal + BSO + Taurine	10392.5	11139	9335	20392.5	21380.5	22380.5

### Sheet: Epi-CellRox
		CTRL 1			Patient 1
	Blank	1177	2375	4986	1188.5	2103.5	2725.5
	TBHB	32849	33347	35546	34266	33732	32954
	DMEM	9525.5	11649	12853	21003	23320	21128.5
	DMEM + Epi	8862	7155	10385	15427	15179.5	14963
	Gal	12931	14141.5	12727	23061.5	22951	24407
	Gal + Epi	9300	7759	7472	14512	15362	16392.5
	Gal +BSO	14997	17334	14705	34621	33852	34891
	Gal + BSO + Epi	9765	9545.5	9617.5	21335	23333	25053

### Sheet: Rap-CellRox
		CTRL 1			Patient 1
	Blank	1176	3227	1499	1244	1341	1692
	TBHB	44921	42730	38420	40021	36784	38499
	DMEM	9779	10347	10108	23661	19736	24420
	DMEM + Rap	8901	5808	5912	16961	18901	18108
	Gal	9234	10136	11724	18320	18728	21912
	Gal + Rap	5283.5	8606	8667	15923	12930	15724
	Gal +BSO	8568.5	8160	9997	30728	30901	30667
	Gal + BSO + Rap	5624.5	6880	9724	23604	22967	24997
