## Supplementary material for "Targeting the Mitochondrial Phenotype in Cockayne Syndrome Patient Cells: From Bioenergetic Fragility to Pharmacologic Rescue": SourceData_Figure6

### Sheet: LC3
		CTRL 1			Patient 1
	Glucose	1.19989	1.50689	1.49521	0.632705	0.679767	0.433002
	Gal	1.38536	1.44383	1.40761	0.722928	0.830284	0.566911
	Gal + BSO	1.15775	1.35853	1.31568	0.286724	0.329361	0.214703
	Gal + BSO + Rap	1.30891	1.83824	1.52552	1.50278	1.29234	1.33685
	Gal + BSO + Baf A1	1.389	2.1185	1.90167	1.0534	1.07129	0.949729
	Gal + BSO + Baf A1 + Rap	2.17293	2.71346	2.08258	1.95929	1.60616	1.65154

### Sheet: p62
				CTRL 1			Patient 1
			Glucose	0.422271	0.417285	0.403336	0.57392	0.305568	0.474107
			Gal	0.462718	0.429287	0.398488	0.46728	0.52627	0.478709
			Gal + BSO	0.489125	0.245538	0.233047	0.75262	0.498252	0.565607
			Gal + BSO + Rap	0.720003	0.717785	0.431592	0.739418	0.518399	0.399315
			Gal + BSO + Baf A1	0.728323	0.789653	1.02171	0.938856	0.556293	0.751335
			Gal + BSO + Baf A1 + Rap	0.973188	0.650882	0.984313	0.670153	0.412561	0.632479

### Sheet: Antibodies
		Name	Size	Host	dilution	Specificity	Catalog #	Clone #	Company		Date	Secondary Ab	Secondary Ab Dilution
		PINK1	63 kD	Rabbit	1:1000	H, M, R	BC100-494		Novus Biological	4C
		LC3B	14, 16 kD	Rabbit	1:1000	H, M, R	2775S		Cell Signaling	-20		Rabbit green	1:10000
		SQSTM1/p62	62 kD	Rabbit	1:1000	H, M, R, Mk	5114S		Cell Signaling	-20		Rabbit green	1:10000
		Parkin	50 kD	Rabbit	1:1000	H, M, R	2132		Cell Signaling	-20	10.03.25	Rabbit green	1:10000
		Phospho-Parkin (Ser65)	50 kD	Rabbit	1:1000	H	36866		Cell Signaling	-20	10.03.25
		Beta Actin	42 kDa	Mouse						4C		Mouse Red	1:10000
		TOM20	20 kDa	Mouse						4C		Mouse Red	1:10000
		VDAC	32 kDa	Rabbit	1:1000	H, M, R, Mk, Zf	4661S	D73D12	Cell Signaling	-20		Rabbit green	1:10000

### Sheet: Protein_Calculations
		Standard (ug/ul)	Absorbance (750 nm)
			Reading 1	Reading 2	Average
		0	0	0.001	0.0005
		20	0.065	0.156	0.1105
		40	0.154	0.155	0.1545
		60	0.208	0.271	0.2395
		80	0.312	0.361	0.3365
		100	0.466	0.552	0.509
							Vol. per lane (30 ug)
		Condition	Reading	Conc. (2 ul)	Concentration				dye		water		Total
	CTRL (Q1980P1F)	DMEM	0.073	17.8723	8.93617	µg/µl	3.35714	µl	4	µl	16.6429	µl	24	µl
	CTRL	BSO	0.089	21.2766	10.6383	µg/µl	2.82	µl	4	µl	17.18	µl	24	µl
	CTRL	Rap	0.072	17.6596	8.82979	µg/µl	3.39759	µl	4	µl	16.6024	µl	24	µl
	CTRL	BSO + Baf	0.055	14.0426	7.02128	µg/µl	4.27273	µl	4	µl	15.7273	µl	24	µl
	CTRL	Rap+ Baf	0.074	18.0851	9.04255	µg/µl	3.31765	µl	4	µl	16.6824	µl	24	µl
	CTRL	Gal	0.094	22.3404	11.1702	µg/µl	2.68571	µl	4	µl	17.3143	µl	24	µl
	CTRL	BSO +Rap + BafA1	0.069	17.0213	8.51064	µg/µl	3.525	µl	4	µl	16.475	µl	24	µl
	Patient (Q1520S1F)	DMEM	0.07	17.234	8.61702	µg/µl	3.48148	µl	4	µl	16.5185	µl	24	µl
	Patient	BSO	0.079	19.1489	9.57447	µg/µl	3.13333	µl	4	µl	16.8667	µl	24	µl
	Patient	Rap	0.083	20	10	µg/µl	3	µl	4	µl	17	µl	24	µl
	Patient	BSO + Baf	0.101	23.8298	11.9149	µg/µl	2.51786	µl	4	µl	17.4821	µl	24	µl
	Patient	Rap+ Baf	0.076	18.5106	9.25532	µg/µl	3.24138	µl	4	µl	16.7586	µl	24	µl
	Patient	Gal	0.052	13.4043	6.70213	µg/µl	4.47619	µl	4	µl	15.5238	µl	24	µl
	Patient	BSO +Rap + BafA1	0.077	18.7234	9.3617	µg/µl	3.20455	µl	4	µl	16.7955	µl	24	µl
